# Targeting Aberrant FGFR Signaling with Infigratinib Enhances the Efficacy of BTK/PI3K Inhibitors and Bendamustine in Lymphoma Cells

**DOI:** 10.64898/2025.12.23.695986

**Authors:** Giulio Sartori, Alessandro Ghiringhelli, Eleonora Cannas, Francesca Guidetti, Alberto J. Arribas, Alex Zadro, Luciano Cascione, Chiara Falzarano, Martina Imbimbo, Matteo Moretti, Andrea Rinaldi, Emanuela Lovati, Francesco Bertoni

## Abstract

**Background:** Aberrant fibroblast growth factor receptor (FGFR) signaling sustains survival and drug tolerance in various cancers, including B-cell lymphomas. We profiled FGFR/FGF expression and evaluated the FGFR1-3 inhibitor infigratinib, both alone and in combination with standard agents, in models of mantle cell lymphoma (MCL), marginal zone lymphoma (MZL), and diffuse large B-cell lymphoma (DLBCL).

**Methods:** Twenty-eight cell lines (MCL n=10; MZL n=7, including BTK/PI3K inhibitor-resistant derivatives; ABC-DLBCL n=3; GCB-DLBCL n=8) were tested by 72-h MTT assays for single-agent and fixed-ratio combination activity. Transcriptome profiling (4, 8, 12 h) was performed in MZL Karpas1718 cells treated with infigratinib (500 nM), ibrutinib (10 nM), or the combination.

**Results:** MCL preferentially expressed FGFR3/FGF9, whereas ABC-DLBCL and MZL expressed FGFR1/FGF2; FGFR1 was further enriched in resistant MZL models, consistent with autocrine activation. Infigratinib showed dose-dependent but modest single-agent activity across the panel (median IC50 3.58 μM, indicating limited efficacy at clinically achievable exposures (≤500 nM). However, combinations were broadly synergistic: in MCL, infigratinib with ibrutinib (4/4 lines) and bendamustine (5/5) outperformed either agent alone, with weaker effects with rituximab (2/4). In MZL (parental and resistant), infigratinib synergized with ibrutinib (6/6), copanlisib (6/6), and idelalisib (4/6), restoring sensitivity in resistant derivatives; synergy occurred at infigratinib concentrations ≤500 nM. Mechanistically, RNA-seq revealed largely distinct single-agent programs: ibrutinib suppressed BCR/NF-κB/inflammatory signaling, while infigratinib preferentially repressed E2F/MYC cell-cycle modules. In contrast, the combination concomitantly downregulated NF-κB pathways and abrogated MYC target signatures, with coordinated modulation of apoptosis and DNA-repair transcripts.

**Conclusions:** FGFR1/3-driven autocrine signaling contributes to adaptive survival in MCL and MZL. Although infigratinib has limited single-agent activity, it potentiates BTK/PI3K inhibitors and bendamustine at clinically relevant concentrations and reverses acquired resistance, supporting biomarker-guided clinical evaluation of FGFR blockade in relapsed/refractory MCL and MZL.
