## Supplementary Table 1 for "Targeting Aberrant FGFR Signaling with Infigratinib Enhances the Efficacy of BTK/PI3K Inhibitors and Bendamustine in Lymphoma Cells"

### Sheet: Table1
Cell line	COO	B/T/HL cells	HUMAN	Infigratinib_ IC50 (𝞵M)	TP53_inactive	Bcl2 translocation	MYC translocation	Medium	Provider
OCI-LY-7	GCB-DLBCL	B	1	0.409592	1	0	1	RPMI-1640 (GIBCO Invitrogen, Basel, Switzerland)	Laura Pasqualucci (New York, NY, USA)
KARPAS-1718 idelalisib-resistance	MZL	B	1	0.585	-	-	-	RPMI-1640 (GIBCO Invitrogen, Basel, Switzerland)	-
OCI-LY-1	GCB-DLBCL	B	1	0.975704	1	1	0	IMDM (GIBCO Invitrogen, Basel, Switzerland)	Laura Pasqualucci (New York, NY, USA)
TMD8	ABC-DLBCL	B	1	1.50137	0	0	0	RPMI-1640 (GIBCO Invitrogen, Basel, Switzerland)	Fabio Martinon (Lausanne, CH)
UPN1	MCL	B	1	2.02119	1	-	0	RPMI-1640 (GIBCO Invitrogen, Basel, Switzerland)	Robert Kridel (Vancouver, Canada)
SU-DHL-10	GCB-DLBCL	B	1	2.02674	1	1	1	RPMI-1640 (GIBCO Invitrogen, Basel, Switzerland)	Fabio Martinon (Lausanne, CH)
PFEIFFER	GCB-DLBCL	B	1	2.26256	-	1	0	RPMI-1640 (GIBCO Invitrogen, Basel, Switzerland)	American Type Culture Collection (ATCC)
JVM-2	MCL	B	1	2.27428	0	0	0	RPMI-1640 (GIBCO Invitrogen, Basel, Switzerland)	Elias Campo (Barcelona, SP)
KARPAS-1718	MZL	B	1	2.3	1	-	0	RPMI-1640 (GIBCO Invitrogen, Basel, Switzerland)	José Ángel Martinez-Climent (Pamplona, SP)
FARAGE	GCB-DLBCL	B	1	2.62165	1	0	0	RPMI-1640 (GIBCO Invitrogen, Basel, Switzerland)	American Type Culture Collection (ATCC)
MINO	MCL	B	1	2.92398	1	-	1	RPMI-1640 (GIBCO Invitrogen, Basel, Switzerland)	Robert Kridel (Vancouver, Canada)
MAVER-1	MCL	B	1	3.08944	1	-	1	RPMI-1640 (GIBCO Invitrogen, Basel, Switzerland)	Alberto Zamò (Verona, IT)
ESKO-L	MZL	B	1	3.30561	-	-	0	RPMI-1640 (GIBCO Invitrogen, Basel, Switzerland)	Brunangelo Falini (Perugia, IT)
KARPAS-422	GCB-DLBCL	B	1	3.31432	1	1	0	RPMI-1640 (GIBCO Invitrogen, Basel, Switzerland)	Deutsche Sammlung von Mikro-organismen und Zellkulturen (DSMZ)
VL51 ibrutinib-resistance	MZL	B	1	3.84207	-	-	-	RPMI-1640 (GIBCO Invitrogen, Basel, Switzerland)	-
JEKO-1	MCL	B	1	3.91067	1	0	0	RPMI-1640 (GIBCO Invitrogen, Basel, Switzerland)	Eisaku Kondo, (Okayama, JP)
VAL	GCB-DLBCL	B	1	4.44689	0	1	1	RPMI-1640 (GIBCO Invitrogen, Basel, Switzerland)	José Ángel Martinez-Climent (Pamplona, SP)
U-2932	ABC-DLBCL	B	1	4.86236	1	0	0	RPMI-1640 (GIBCO Invitrogen, Basel, Switzerland)	Bettina Borisch (Geneva, CH)
WSU-DLCL2	GCB-DLBCL	B	1	5.09726	1	1	0	RPMI-1640 (GIBCO Invitrogen, Basel, Switzerland)	Stefano Casola (Milan, IT)
Z138	MCL	B	1	5.11287	-	-	1	IMDM (GIBCO Invitrogen, Basel, Switzerland)	Robert Kridel (Vancouver, Canada)
VL51 idelalisib-resistance	MZL	B	1	5.39239	-	-	-	RPMI-1640 (GIBCO Invitrogen, Basel, Switzerland)	-
OCI-LY-3	ABC-DLBCL	B	1	5.62683	0	0	0	IMDM (GIBCO Invitrogen, Basel, Switzerland)	Laura Pasqualucci (New York, NY, USA)
SP-49	MCL	B	1	5.98848	-	-	0	RPMI-1640 (GIBCO Invitrogen, Basel, Switzerland)	Robert Kridel (Vancouver, Canada)
VL51	MZL	B	1	8.32508	-	-	0	RPMI-1640 (GIBCO Invitrogen, Basel, Switzerland)	José Ángel Martinez-Climent (Pamplona, SP)
REC-1	MCL	B	1	10	1	-	0	RPMI-1640 (GIBCO Invitrogen, Basel, Switzerland)	Finbarr Cotter (London, UK)
SP-53	MCL	B	1	10.2038	-	-	0	RPMI-1640 (GIBCO Invitrogen, Basel, Switzerland)	Robert Kridel (Vancouver, Canada)
VL51 copalisib-resistance	MZL	B	1	13.519	-	-	-	RPMI-1640 (GIBCO Invitrogen, Basel, Switzerland)	-
GRANTA519	MCL	B	1	50.7356	1	0	0	DMEM (GIBCO Invitrogen, Basel, Switzerland)	Deutsche Sammlung von Mikro-organismen und Zellkulturen (DSMZ)
median				3.5782
